# SARS-Cov-2-, HIV-1-, Ebola-neutralizing and anti-PD1 clones are predisposed

**DOI:** 10.1101/2020.08.13.249086

**Authors:** Yanfang Zhang, Qingxian Xu, Huikun Zeng, Minhui Wang, Yanxia Zhang, Chunhong Lan, Xiujia Yang, Yan Zhu, Yuan Chen, Qilong Wang, Haipei Tang, Yan Zhang, Jiaqi Wu, Chengrui Wang, Wenxi Xie, Cuiyu Ma, Junjie Guan, Shixin Guo, Sen Chen, Changqing Chang, Wei Yang, Lai Wei, Jian Ren, Xueqing Yu, Zhenhai Zhang

## Abstract

Antibody repertoire refers to the totality of the superbly diversified antibodies within an individual to cope with the vast array of possible pathogens. Despite this extreme diversity, antibodies of the same clonotype, namely public clones, have been discovered among individuals. Although some public clones could be explained by antibody convergence, public clones in naïve repertoire or virus-neutralizing clones from not infected people were also discovered. All these findings indicated that public clones might not occur by random and they might exert essential functions. However, the frequencies and functions of public clones in a population have never been studied. Here, we integrated 2,449 Rep-seq datasets from 767 donors and discovered 5.07 million public clones – ~10% of the repertoire are public in population. We found 38 therapeutic clones out of 3,390 annotated public clones including anti-PD1 clones in healthy people. Moreover, we also revealed clones neutralizing SARS-CoV-2, Ebola, and HIV-1 viruses in healthy individuals. Our result demonstrated that these clones are predisposed in the human antibody repertoire and may exert critical functions during particular immunological stimuli and consequently benefit the donors. We also implemented RAPID – a **R**ep-seq **A**nalysis **P**latform with **I**ntegrated **D**atabases, which may serve as a useful tool for others in the field.
