## Supplementary Table 2 for "SARS-Cov-2-, HIV-1-, Ebola-neutralizing and anti-PD1 clones are predisposed"

### Sheet: used-ref
Supplementary Table 2 Germline reference used in IgBLAST and MiXCR
V allele				D allele	J allele	C gene
IGHV1-18*01	IGHV3-23*01	IGHV4-31*07	IGKV2-29*02	IGHD1-1*01	IGHJ1*01	IGHA1
IGHV1-18*02	IGHV3-23*02	IGHV4-31*08	IGKV2-29*03	IGHD1-20*01	IGHJ2*01	IGHA2
IGHV1-18*03	IGHV3-23*03	IGHV4-31*09	IGKV2-30*01	IGHD1-26*01	IGHJ3*01	IGHD
IGHV1-18*04	IGHV3-23*04	IGHV4-31*10	IGKV2-30*02	IGHD1-7*01	IGHJ3*02	IGHE
IGHV1-2*01	IGHV3-23*05	IGHV4-31*11	IGKV2-40*01	IGHD2-15*01	IGHJ4*01	IGHEP1
IGHV1-2*02	IGHV3-30*01	IGHV4-34*01	IGKV2-40*02	IGHD2-2*01	IGHJ4*02	IGHG1
IGHV1-2*04	IGHV3-30*02	IGHV4-34*02	IGKV2D-26*01	IGHD2-2*02	IGHJ4*03	IGHG2
IGHV1-2*05	IGHV3-30*03	IGHV4-34*03	IGKV2D-26*02	IGHD2-2*03	IGHJ5*01	IGHG3
IGHV1-2*06	IGHV3-30*04	IGHV4-34*04	IGKV2D-26*03	IGHD2-21*01	IGHJ5*02	IGHG4
IGHV1-24*01	IGHV3-30*05	IGHV4-34*05	IGKV2D-29*01	IGHD2-21*02	IGHJ6*01	IGHGP
IGHV1-3*01	IGHV3-30*06	IGHV4-34*06	IGKV2D-29*02	IGHD2-8*01	IGHJ6*02	IGHM
IGHV1-3*02	IGHV3-30*07	IGHV4-34*07	IGKV2D-30*01	IGHD2-8*02	IGHJ6*03
IGHV1-3*03	IGHV3-30*08	IGHV4-34*08	IGKV3-11*01	IGHD3-10*01	IGHJ6*04
IGHV1-3*04	IGHV3-30*09	IGHV4-34*09	IGKV3-11*02	IGHD3-10*02	IGKJ1*01
IGHV1-45*02	IGHV3-30*10	IGHV4-34*10	IGKV3-15*01	IGHD3-16*01	IGKJ2*01
IGHV1-45*03	IGHV3-30*11	IGHV4-34*11	IGKV3-20*01	IGHD3-16*02	IGKJ2*02
IGHV1-46*01	IGHV3-30*12	IGHV4-34*12	IGKV3-20*02	IGHD3-22*01	IGKJ2*03
IGHV1-46*02	IGHV3-30*13	IGHV4-34*13	IGKV3D-11*01	IGHD3-3*01	IGKJ2*04
IGHV1-46*03	IGHV3-30*14	IGHV4-38-2*01	IGKV3D-11*02	IGHD3-3*02	IGKJ3*01
IGHV1-46*04	IGHV3-30*15	IGHV4-38-2*02	IGKV3D-11*03	IGHD3-9*01	IGKJ4*01
IGHV1-58*01	IGHV3-30*16	IGHV4-39*01	IGKV3D-15*01	IGHD4-17*01	IGKJ4*02
IGHV1-58*02	IGHV3-30*17	IGHV4-39*02	IGKV3D-15*03	IGHD4-4*01	IGKJ5*01
IGHV1-58*03	IGHV3-30*18	IGHV4-39*03	IGKV3D-20*01	IGHD5-12*01	IGLJ1*01
IGHV1-69*01	IGHV3-30*19	IGHV4-39*04	IGKV3D-20*02	IGHD5-18*01	IGLJ2*01
IGHV1-69*02	IGHV3-30-3*01	IGHV4-39*05	IGKV3D-7*01	IGHD6-13*01	IGLJ3*02
IGHV1-69*03	IGHV3-30-3*02	IGHV4-39*06	IGKV4-1*01	IGHD6-19*01	IGLJ6*01
IGHV1-69*04	IGHV3-33*01	IGHV4-39*07	IGKV5-2*01	IGHD6-25*01	IGLJ7*01
IGHV1-69*05	IGHV3-33*02	IGHV4-4*01	IGKV6-21*01	IGHD6-6*01	IGLJ7*02
IGHV1-69*06	IGHV3-33*03	IGHV4-4*02	IGKV6-21*02	IGHD7-27*01
IGHV1-69*07	IGHV3-33*04	IGHV4-4*03	IGKV6D-21*02
IGHV1-69*08	IGHV3-33*05	IGHV4-4*04	IGLV1-36*01
IGHV1-69*09	IGHV3-33*06	IGHV4-4*05	IGLV1-40*01
IGHV1-69*10	IGHV3-43*01	IGHV4-4*07	IGLV1-40*02
IGHV1-69*11	IGHV3-43*02	IGHV4-4*08	IGLV1-40*03
IGHV1-69*12	IGHV3-43D*03	IGHV4-59*01	IGLV1-44*01
IGHV1-69*13	IGHV3-43D*04	IGHV4-59*02	IGLV1-47*01
IGHV1-69*14	IGHV3-48*01	IGHV4-59*03	IGLV1-47*02
IGHV1-69*15	IGHV3-48*02	IGHV4-59*04	IGLV1-51*01
IGHV1-69*16	IGHV3-48*03	IGHV4-59*05	IGLV1-51*02
IGHV1-69*17	IGHV3-48*04	IGHV4-59*06	IGLV10-54*01
IGHV1-69-2*01	IGHV3-49*01	IGHV4-59*07	IGLV10-54*02
IGHV1-69-2*02	IGHV3-49*02	IGHV4-59*08	IGLV2-11*01
IGHV1-8*01	IGHV3-49*03	IGHV4-59*10	IGLV2-11*02
IGHV1-8*02	IGHV3-49*04	IGHV4-59*11	IGLV2-11*03
IGHV1-8*03	IGHV3-49*05	IGHV4-59*12	IGLV2-14*01
IGHV2-26*01	IGHV3-53*01	IGHV4-61*01	IGLV2-14*02
IGHV2-26*02	IGHV3-53*02	IGHV4-61*02	IGLV2-14*03
IGHV2-26*03	IGHV3-53*03	IGHV4-61*03	IGLV2-14*04
IGHV2-5*01	IGHV3-53*04	IGHV4-61*04	IGLV2-18*01
IGHV2-5*02	IGHV3-62*04	IGHV4-61*05	IGLV2-18*02
IGHV2-5*03	IGHV3-64*01	IGHV4-61*06	IGLV2-18*03
IGHV2-5*04	IGHV3-64*02	IGHV4-61*07	IGLV2-18*04
IGHV2-5*05	IGHV3-64*03	IGHV4-61*08	IGLV2-23*01
IGHV2-5*06	IGHV3-64*04	IGHV4-61*09	IGLV2-23*02
IGHV2-5*08	IGHV3-64*05	IGHV5-10-1*01	IGLV2-23*03
IGHV2-5*09	IGHV3-64*07	IGHV5-10-1*02	IGLV2-8*01
IGHV2-70*01	IGHV3-64D*06	IGHV5-10-1*03	IGLV2-8*02
IGHV2-70*02	IGHV3-66*01	IGHV5-10-1*04	IGLV2-8*03
IGHV2-70*03	IGHV3-66*02	IGHV5-51*01	IGLV3-1*01
IGHV2-70*04	IGHV3-66*03	IGHV5-51*02	IGLV3-10*01
IGHV2-70*05	IGHV3-66*04	IGHV5-51*03	IGLV3-10*02
IGHV2-70*06	IGHV3-7*01	IGHV5-51*04	IGLV3-12*01
IGHV2-70*07	IGHV3-7*02	IGHV5-51*05	IGLV3-12*02
IGHV2-70*08	IGHV3-7*03	IGHV5-51*06	IGLV3-16*01
IGHV2-70*09	IGHV3-72*01	IGHV6-1*01	IGLV3-19*01
IGHV2-70*10	IGHV3-72*02	IGHV6-1*02	IGLV3-21*01
IGHV2-70*11	IGHV3-73*01	IGHV7-4-1*01	IGLV3-21*02
IGHV2-70*12	IGHV3-73*02	IGHV7-4-1*02	IGLV3-21*03
IGHV2-70*13	IGHV3-74*01	IGHV7-4-1*03	IGLV3-22*01
IGHV2-70*15	IGHV3-74*02	IGHV7-4-1*04	IGLV3-25*01
IGHV2-70*16	IGHV3-74*03	IGHV7-4-1*05	IGLV3-25*02
IGHV2-70*17	IGHV3-9*01	IGKV1-12*01	IGLV3-25*03
IGHV2-70*18	IGHV3-9*02	IGKV1-12*02	IGLV3-27*01
IGHV2-70*19	IGHV3-9*03	IGKV1-13*02	IGLV3-9*01
IGHV2-70D*14	IGHV3-NL1*01	IGKV1-16*01	IGLV3-9*02
IGHV3-11*01	IGHV4-28*01	IGKV1-16*02	IGLV4-3*01
IGHV3-11*03	IGHV4-28*02	IGKV1-17*01	IGLV4-60*01
IGHV3-11*04	IGHV4-28*03	IGKV1-17*02	IGLV4-60*02
IGHV3-11*05	IGHV4-28*04	IGKV1-17*03	IGLV4-60*03
IGHV3-11*06	IGHV4-28*05	IGKV1-27*01	IGLV4-69*01
IGHV3-13*01	IGHV4-28*06	IGKV1-33*01	IGLV4-69*02
IGHV3-13*02	IGHV4-28*07	IGKV1-39*01	IGLV5-37*01
IGHV3-13*03	IGHV4-30-2*01	IGKV1-5*01	IGLV5-39*01
IGHV3-13*04	IGHV4-30-2*02	IGKV1-5*02	IGLV5-39*02
IGHV3-13*05	IGHV4-30-2*03	IGKV1-5*03	IGLV5-45*01
IGHV3-15*01	IGHV4-30-2*04	IGKV1-6*01	IGLV5-45*02
IGHV3-15*02	IGHV4-30-2*05	IGKV1-6*02	IGLV5-45*03
IGHV3-15*03	IGHV4-30-2*06	IGKV1-8*01	IGLV5-45*04
IGHV3-15*04	IGHV4-30-4*01	IGKV1-9*01	IGLV5-52*01
IGHV3-15*05	IGHV4-30-4*02	IGKV1-NL1*01	IGLV6-57*01
IGHV3-15*06	IGHV4-30-4*03	IGKV1D-12*01	IGLV6-57*02
IGHV3-15*07	IGHV4-30-4*04	IGKV1D-13*01	IGLV7-43*01
IGHV3-15*08	IGHV4-30-4*06	IGKV1D-16*01	IGLV7-46*01
IGHV3-20*01	IGHV4-30-4*07	IGKV1D-16*02	IGLV7-46*02
IGHV3-20*02	IGHV4-30-4*08	IGKV1D-17*01	IGLV8-61*01
IGHV3-20*03	IGHV4-31*01	IGKV1D-43*01	IGLV8-61*02
IGHV3-20*04	IGHV4-31*02	IGKV1D-8*01	IGLV8-61*03
IGHV3-21*01	IGHV4-31*03	IGKV1D-8*02	IGLV9-49*01
IGHV3-21*02	IGHV4-31*04	IGKV1D-8*03	IGLV9-49*02
IGHV3-21*03	IGHV4-31*05	IGKV2-24*01	IGLV9-49*03
IGHV3-21*04	IGHV4-31*06	IGKV2-28*01
Note: C gene was used for alignment
