## Supplementary Table 3 for "SARS-Cov-2-, HIV-1-, Ebola-neutralizing and anti-PD1 clones are predisposed"

### Sheet: Sheet1
Supplementary Table 3 Keywords used to remove non-antibodies
Keywords
anti	ighg1	igkv2	kappa
antibody	ighg2	igkv3	lambda
autoantibody	ighg3	igkv4	light
cdr3	ighg4	igkv5	mab
chain	ighm	igkv6	monoclonal
complementarity	ighv	igl	monoreactive
fab	ighv1	iglc	monospecific
heavy	ighv2	iglv	rearranged
ig	ighv3	iglv1	rearrangement
iga	ighv4	iglv2	recombinant
igd	ighv5	iglv3	scfv
ige	ighv6	iglv4	variable
igg	ighv7	iglv5	vdj
igh	ighv7	iglv6	vdjc
igha1	ighv8	iglv7	vjc
igha2	igk	iglv8
ighc	igkc	iglv9
ighd	igkv	igm
ighe	igkv1	immunoglobulin
