## Supplementary Table 1 for "SARS-Cov-2-, HIV-1-, Ebola-neutralizing and anti-PD1 clones are predisposed"

### Sheet: Sheet1
Supplementary Table 1 Basic information for data download
Name	Strategy	Download Date
abYsis	Data source: abYsis-EMBL-IG and Kabat; Organism: Homo sapiens;	20170630
bNAber	-	20170702
EMBLIG	-	20171114
ENA	Organism: Homo sapiens	20171219
HIV Molecular Immunology Database	-	20170702
IMGT/LIGM-DB	Organism: Homo sapiens; Chain_type: IG*;	20170316
NCBI (Nucleotide database)	Organism: Human; Sequences length: 300~2000bp; Keywords: Antibody || Immunoglobin	20170412
